# A new gene encoding a cytosolic glutamine synthetase in pine is linked to developing tissues

**DOI:** 10.1101/2022.10.27.514046

**Authors:** José Miguel Valderrama-Martín, Francisco Ortigosa, Juan Carlos Aledo, Concepción Ávila, Francisco M. Cánovas, Rafael A. Cañas

## Abstract

The enzyme glutamine synthetase (EC 6.3.1.2) is mainly responsible for the incorporation of inorganic nitrogen into organic molecules in plants. In the present work, a new pine *GS1* (*PpGS1b.2*) gene was identified, showing a high sequence identity with the *GS1b.1* gene previously characterized in conifers. Phylogenetic analysis revealed that the presence of *PpGS1b.2* is restricted to the genera *Pinus* and *Picea* and is not found in other conifers. Gene expression data suggest a putative role of *PpGS1b.2* in plant development, similar to other *GS1b* genes from angiosperms, suggesting evolutionary convergence. The characterization of GS1b.1 and GS1b.2 at the structural, physicochemical, and kinetic levels has shown differences even though they have high sequence homology. Alterations in the kinetic characteristics produced by the site-directed mutagenesis approach carried out in this work strongly suggest an implication of amino acids at positions 264 and 267 in the active center of pine GS1b.1 and GS1b.2. Therefore, the amino acid differences between GS1b.1 and GS1b.2 would support the functioning of both enzymes to meet distinct plant needs.
