## Supplementary material for "A new gene encoding a cytosolic glutamine synthetase in pine is linked to developing tissues": Table S1

### Sheet: Hoja1
Table S1. GSs used for phylogenetic analysis.
Sec Name	Complete genome	Database source	Accession id	Species	Taxonomy -Phylum		Taxonomy - Class	Taxonomy - Order
ChrGLN1	Yes	Phytozome	Cre02.g113200.t1.1	Chlamydomonas reinhardtii	Chlorophyta	Chlorophyta	Chlorophyceae	Chlamydomonadales
ChrGLN2.2	Yes	Phytozome	Cre12.g530600.t1.1	Chlamydomonas reinhardtii	Chlorophyta	Chlorophyta	Chlorophyceae	Chlamydomonadales
ChrGLN2.1	Yes	Phytozome	Cre12.g530650.t1.1	Chlamydomonas reinhardtii	Chlorophyta	Chlorophyta	Chlorophyceae	Chlamydomonadales
GgGS1b	No	Congenie	UCGgnemon_isotig04555	Gnetum gneom	Streptophyta	Acrogymnospermae	Gnetopsida	Gnetales
GgGS1a	No	Congenie	UCGgnemon_isotig03151	Gnetum gneom	Streptophyta	Acrogymnospermae	Gnetopsida	Gnetales
GmGS1b	Yes	DRYAD	TnS000801635t13 / scaffold801635 (1834000..1838000)	Gnetum montanum	Streptophyta	Acrogymnospermae	Gnetopsida	Gnetales
GmGS1a	Yes	DRYAD	TnS000115905t03 / scaffold115905 (158000..162000)	Gnetum montanum	Streptophyta	Acrogymnospermae	Gnetopsida	Gnetales
WmGS1b	No	NCBI SRA	ERX337173	Welwitschia mirabilis	Streptophyta	Acrogymnospermae	Gnetopsida	Welwitschiales
WmGS1a	No	NCBI SRA	ERX337173	Welwitschia mirabilis	Streptophyta	Acrogymnospermae	Gnetopsida	Welwitschiales
EtGS1b.2	No	NCBI SRA	SRX664970	Ephedra trifurca	Streptophyta	Acrogymnospermae	Gnetopsida	Ephedrales
EtGS1b.1	No	NCBI SRA	SRX664970	Ephedra trifurca	Streptophyta	Acrogymnospermae	Gnetopsida	Ephedrales
EtGS1a.1	No	NCBI SRA	SRX664970	Ephedra trifurca	Streptophyta	Acrogymnospermae	Gnetopsida	Ephedrales
EtGS1a.2	No	NCBI SRA	SRX664970	Ephedra trifurca	Streptophyta	Acrogymnospermae	Gnetopsida	Ephedrales
PmaGS1b	No	Congenie	UCPmacrophyllus_isotig09476	Podocarpus macrophyllus	Streptophyta	Acrogymnospermae	Coniferopsida	Araucariales
PmaGS1a	No	Congenie	UCPmacrophyllus_isotig01057	Podocarpus macrophyllus	Streptophyta	Acrogymnospermae	Coniferopsida	Araucariales
AcGS1b	No	NCBI TSA	GCKF01025302.1	Araucaria cunninghamii	Streptophyta	Acrogymnospermae	Coniferopsida	Araucariales
AcGS1a	No	NCBI TSA	GCKF01030105.1 /GCKF01030104.1	Araucaria cunninghamii	Streptophyta	Acrogymnospermae	Coniferopsida	Araucariales
SvGS1b.1	No	Congenie	UCSverticillata_isotig02331	Sciadopitys verticillata	Streptophyta	Acrogymnospermae	Coniferopsida	Cupressales
SvGS1b.2	No	Congenie	UCSverticillata_isotig11208	Sciadopitys verticillata	Streptophyta	Acrogymnospermae	Coniferopsida	Cupressales
SvGS1a	No	Congenie	UCSverticillata_isotig00633	Sciadopitys verticillata	Streptophyta	Acrogymnospermae	Coniferopsida	Cupressales
TbaGS1b	No	GymnoPlaza	TBA00005809	Taxus baccata	Streptophyta	Acrogymnospermae	Coniferopsida	Cupressales
TbaGS1a	No	GymnoPlaza	TBA00003033	Taxus baccata	Streptophyta	Acrogymnospermae	Coniferopsida	Cupressales
ChGS1b	No	NCBI	GBHQ01002478.1	Cephalotaxus hainanensis	Streptophyta	Acrogymnospermae	Coniferopsida	Cupressales
ChGS1a	No	NCBI	GBHQ01002931.1	Cephalotaxus hainanensis	Streptophyta	Acrogymnospermae	Coniferopsida	Cupressales
SsGS1b	Yes	NCBI	VDFB01482254.1(4600..8400)	Sequoia sempervirens	Streptophyta	Acrogymnospermae	Coniferopsida	Cupressales
SsGS1a	Yes	NCBI	VDFB01468615.1(281000..286000)	Sequoia sempervirens	Streptophyta	Acrogymnospermae	Coniferopsida	Cupressales
SqgGS1b	Yes	NCBI	VCHN01026047.1(298000..303000)	Sequoiadendron giganteum	Streptophyta	Acrogymnospermae	Coniferopsida	Cupressales
SqgGS1a	Yes	NCBI	VCHN01026047.1(395000..400000)	Sequoiadendron giganteum	Streptophyta	Acrogymnospermae	Coniferopsida	Cupressales
CjGS1b	No	NCBI	FX339204.1	Cryptomeria japonica	Streptophyta	Acrogymnospermae	Coniferopsida	Cupressales
CjGS1a	No	NCBI	FX334511.1	Cryptomeria japonica	Streptophyta	Acrogymnospermae	Coniferopsida	Cupressales
JvGS1b	No	NCBI	GEWV01000340.1	Juniperus virginiana	Streptophyta	Acrogymnospermae	Coniferopsida	Cupressales
JvGS1a	No	NCBI	GEWV01000214.1	Juniperus virginiana	Streptophyta	Acrogymnospermae	Coniferopsida	Cupressales
TcGS1b	Yes	NCBI	KAH9320829.1	Taxus chinensis	Streptophyta	Acrogymnospermae	Coniferopsida	Cupressales
TcGS1a	Yes	NCBI	CM031235.1(889050000..889056000)	Taxus chinensis	Streptophyta	Acrogymnospermae	Coniferopsida	Cupressales
LkGS1b	Yes	NCBI	WOXR02001702.1(128500..132200)	Larix kaempferi	Streptophyta	Acrogymnospermae	Coniferopsida	Cupressales
LkGS1a	Yes	NCBI	WOXR02038665.1(26000..31000)	Larix kaempferi	Streptophyta	Acrogymnospermae	Coniferopsida	Cupressales
PpGS1a	Yes	NCBI	KU641797	Pinus pinaster	Streptophyta	Acrogymnospermae	Coniferopsida	Pinales
PpGS1b.1	Yes	NCBI	KU641798	Pinus pinaster	Streptophyta	Acrogymnospermae	Coniferopsida	Pinales
PpGS1b.2	Yes	NCBI	KU641796	Pinus pinaster	Streptophyta	Acrogymnospermae	Coniferopsida	Pinales
PtaGS1a	Yes	Congenie	PITA_000017722	Pinus taeda	Streptophyta	Acrogymnospermae	Coniferopsida	Pinales
PtaGS1b.1	Yes	Congenie	PITA_000017720	Pinus taeda	Streptophyta	Acrogymnospermae	Coniferopsida	Pinales
PtaGS1b.2	Yes	Congenie	scaffold896626(77000..83000)	Pinus taeda	Streptophyta	Acrogymnospermae	Coniferopsida	Pinales
PsyGS1a	No	NCBI	X69822.1	Pinus sylvestris	Streptophyta	Acrogymnospermae	Coniferopsida	Pinales
PsyGS1b.1	No	GymnoPlaza	PSY00018935	Pinus sylvestris	Streptophyta	Acrogymnospermae	Coniferopsida	Pinales
PsyGS1b.2	No	GymnoPlaza	PSY00020043	Pinus sylvestris	Streptophyta	Acrogymnospermae	Coniferopsida	Pinales
PlGS1a	Yes	NCBI	GEUZ01014064.1	Pinus lambertiana	Streptophyta	Acrogymnospermae	Coniferopsida	Pinales
PlGS1b.1	Yes	NCBI	GEUZ01014199.1	Pinus lambertiana	Streptophyta	Acrogymnospermae	Coniferopsida	Pinales
PlGS1b.2	Yes	NCBI	GEUZ01014116.1	Pinus lambertiana	Streptophyta	Acrogymnospermae	Coniferopsida	Pinales
PaGS1a	Yes	Congenie	UCPabies_isotig03459	Picea abies	Streptophyta	Acrogymnospermae	Coniferopsida	Pinales
PaGS1b.1	Yes	Congenie	MA_15508g0010	Picea abies	Streptophyta	Acrogymnospermae	Coniferopsida	Pinales
PaGS1b.2	Yes	Congenie	MA_39847g0010	Picea abies	Streptophyta	Acrogymnospermae	Coniferopsida	Pinales
PgGS1a	Yes	Congenie	PUT-175a-Picea_glauca-6037	Picea glauca	Streptophyta	Acrogymnospermae	Coniferopsida	Pinales
PgGS1b.1	Yes	Congenie	Pg-01r141201s3045994 (285000..290000)	Picea glauca	Streptophyta	Acrogymnospermae	Coniferopsida	Pinales
PgGS1b.2	Yes	Congenie	Pg-01r141201s3009817 (179000..185000)	Picea glauca	Streptophyta	Acrogymnospermae	Coniferopsida	Pinales
PeGS1a	Yes	NCBI	ML795999.1(167000..171600)	Picea engelmannii	Streptophyta	Acrogymnospermae	Coniferopsida	Pinales
PeGS1b.1	Yes	NCBI	ML779354.1(981000..984900)	Picea engelmannii	Streptophyta	Acrogymnospermae	Coniferopsida	Pinales
PeGS1b.2	Yes	NCBI	ML801289.1(461800..466000)	Picea engelmannii	Streptophyta	Acrogymnospermae	Coniferopsida	Pinales
PmGS1b	Yes	NCBI	LPNX010305047.1 (551881-556020)	Pseudotsuga menziesii	Streptophyta	Acrogymnospermae	Coniferopsida	Pinales
PmGS1a	Yes	NCBI	LPNX010983748.1 (53041-59100)	Pseudotsuga menziesii	Streptophyta	Acrogymnospermae	Coniferopsida	Pinales
ApGS1b	No	NCBI	GCZN01055664.1	Abies pinsapo	Streptophyta	Acrogymnospermae	Coniferopsida	Pinales
ApGS1a	No	NCBI	GCZN01062220.1	Abies pinsapo	Streptophyta	Acrogymnospermae	Coniferopsida	Pinales
ClGS1b	No	NCBI SRA	ERX337111	Cedrus libani	Streptophyta	Acrogymnospermae	Coniferopsida	Pinales
ClGS1a	No	NCBI SRA	ERX337111	Cedrus libani	Streptophyta	Acrogymnospermae	Coniferopsida	Pinales
CrGS1a	No	NCBI	GBJU01017548.1	Cycas revoluta	Streptophyta	Acrogymnospermae	Cycadopsida	Cycadales
CrGS1b	No	NCBI	GBJU01019395.1	Cycas revoluta	Streptophyta	Acrogymnospermae	Cycadopsida	Cycadales
CrGS2	No	NCBI	MZ073670	Cycas revoluta	Streptophyta	Acrogymnospermae	Cycadopsida	Cycadales
ChaGS2	No	NCBI	SRX2728286	Cycas hainanensis	Streptophyta	Acrogymnospermae	Cycadopsida	Cycadales
ChaGS1a	No	NCBI	SRX2728286	Cycas hainanensis	Streptophyta	Acrogymnospermae	Cycadopsida	Cycadales
ChaGS1b	No	NCBI	SRX2728286	Cycas hainanensis	Streptophyta	Acrogymnospermae	Cycadopsida	Cycadales
EnGS1a	No	NCBI SRA	SRX2527273 / SRX2527272	Encephalartos natalensis	Streptophyta	Acrogymnospermae	Cycadopsida	Cycadales
EnGS2	No	NCBI SRA	SRX2527273 / SRX2527272	Encephalartos natalensis	Streptophyta	Acrogymnospermae	Cycadopsida	Cycadales
EnGS1b	No	NCBI SRA	SRX2527273 / SRX2527272	Encephalartos natalensis	Streptophyta	Acrogymnospermae	Cycadopsida	Cycadales
GbGS1a	Yes	NCBI	GGBW01012348.1	Ginkgo biloba	Streptophyta	Acrogymnospermae	Ginkgoopsida	Ginkgoales
GbGS1b.1	Yes	GigaDB	scaffold2053 (4664216..4664216)	Ginkgo biloba	Streptophyta	Acrogymnospermae	Ginkgoopsida	Ginkgoales
GbGS1b.2	Yes	GigaDB	scaffold2982 (1073499..1075660)	Ginkgo biloba	Streptophyta	Acrogymnospermae	Ginkgoopsida	Ginkgoales
GbGS1b.3	Yes	GigaDB	scaffold10312 (439745..441446)	Ginkgo biloba	Streptophyta	Acrogymnospermae	Ginkgoopsida	Ginkgoales
GbGS2	Yes	GigaDB	scaffold11488 (312603..315107)	Ginkgo biloba	Streptophyta	Acrogymnospermae	Ginkgoopsida	Ginkgoales
AtrGS1a	Yes	NCBI	XP_006828441.1	Amborella trichopoda	Streptophyta	Angiospermae	Magnoliopsida	Amborellales
AtrGS1b.1	Yes	NCBI	XP_006844043	Amborella trichopoda	Streptophyta	Angiospermae	Magnoliopsida	Amborellales
AtrGS1b.2	Yes	NCBI	XP_006828438	Amborella trichopoda	Streptophyta	Angiospermae	Magnoliopsida	Amborellales
AtrGS2	Yes	NCBI	XP_006850815	Amborella trichopoda	Streptophyta	Angiospermae	Magnoliopsida	Amborellales
MgGS2	No	NCBI SRA	ERX2099196	Magnolia grandiflora	Streptophyta	Angiospermae	Magnoliopsida	Magnoliales
MgGS1a	No	NCBI SRA	ERX2099196	Magnolia grandiflora	Streptophyta	Angiospermae	Magnoliopsida	Magnoliales
MgGS1b.1	No	NCBI SRA	ERX2099196	Magnolia grandiflora	Streptophyta	Angiospermae	Magnoliopsida	Magnoliales
MgGS1b.2	No	NCBI SRA	ERX2099196	Magnolia grandiflora	Streptophyta	Angiospermae	Magnoliopsida	Magnoliales
MgGS1b.3	No	NCBI SRA	ERX2099196	Magnolia grandiflora	Streptophyta	Angiospermae	Magnoliopsida	Magnoliales
OsGS1.1	Yes	NCBI	BAS80796.1	Oryza sativa	Streptophyta	Angiospermae	Magnoliopsida	Poales
OsGS1.2	Yes	NCBI	ABF94717.1	Oryza sativa	Streptophyta	Angiospermae	Magnoliopsida	Poales
OsGS1.3	Yes	NCBI	ABF98528.1	Oryza sativa	Streptophyta	Angiospermae	Magnoliopsida	Poales
OsGS2	Yes	NCBI	XP_015635322.1	Oryza sativa	Streptophyta	Angiospermae	Magnoliopsida	Poales
AtGSb1.1	Yes	TAIR	AT5G37600.1	Arabidopsis thaliana	Streptophyta	Angiospermae	Magnoliopsida	Brassicales
AtGSb1.2	Yes	TAIR	AT1G66200.1	Arabidopsis thaliana	Streptophyta	Angiospermae	Magnoliopsida	Brassicales
AtGSb1.3	Yes	TAIR	AT3G17820.1	Arabidopsis thaliana	Streptophyta	Angiospermae	Magnoliopsida	Brassicales
AtGSb1.4	Yes	TAIR	AT5G16570.1	Arabidopsis thaliana	Streptophyta	Angiospermae	Magnoliopsida	Brassicales
AtGSb1.5	Yes	TAIR	AT1G48470.1	Arabidopsis thaliana	Streptophyta	Angiospermae	Magnoliopsida	Brassicales
AtGS2	Yes	TAIR	AT5G35630.1	Arabidopsis thaliana	Streptophyta	Angiospermae	Magnoliopsida	Brassicales
